# eIF3 mRNA selectivity profiling reveals eIF3k as a cancer-relevant regulator of ribosome content

**DOI:** 10.1101/2022.08.28.505560

**Authors:** Haoran Duan, Siqiong Zhang, Yoram Zarai, Rupert Öllinger, Yanmeng Wu, Li Sun, Cheng Hu, Guiyou Tian, Roland Rad, Yabin Cheng, Tamir Tuller, Dieter A. Wolf

**Affiliations:** State Key Laboratory of Stress Biology and Fujian Provincial Key Laboratory of Innovative Drug Target Research, School of Pharmaceutical Sciences, Xiamen University, Xiamen, China; Department of Biomedical Engineering, Tel Aviv University, Tel Aviv 6997801, Israel; Institute of Molecular Oncology and Functional Genomics and Center for Translational Cancer Research (TranslaTUM), School of Medicine, Technical University of Munich, Munich 81675, Germany; Ganzhou Key Laboratory for Drug Screening and Discovery, School of Geography and Environmental Engineering, Gannan Normal University, Ganzhou 341000 Jiangxi, China; German Cancer Consortium (DKTK), German Cancer Research Center (DKFZ), Heidelberg, Germany; Department of Internal Medicine II, Klinikum rechts der Isar, Technical University Munich, Munich 81675, Germany; The Sagol School of Neuroscience, Tel-Aviv University, Tel Aviv 6997801, Israel

## Abstract

eIF3, whose subunits are frequently overexpressed in cancer, regulates mRNA translation from initiation to termination, but mRNA-selective functions of individual subunits remain poorly defined. Using multi-omic profiling upon acute depletion of eIF3 subunits, we observed that while eIF3a, b, e, and f markedly differed in their impact on eIF3 holo-complex formation and translation, they were each required for cancer cell proliferation and tumor growth. Remarkably, eIF3k showed the opposite pattern with depletion promoting global translation, cell proliferation, tumor growth, and stress resistance through repressing the synthesis of ribosomal proteins, especially RPS15A. Whereas ectopic expression of RPS15A mimicked the anabolic effects of eIF3k depletion, disruption of eIF3 binding to the 5’-UTR of *RSP15A* mRNA negated them. Supported by mathematical modeling, our data uncovers eIF3k-l as a mRNA-specific module which, through controlling *RPS15A* translation, serves as a rheostat of ribosome content to secure spare translational capacity that can be mobilized during stress.
