## Supplementary material for "eIF3 mRNA selectivity profiling reveals eIF3k as a cancer-relevant regulator of ribosome content": Reagents_Tools_Table

### Sheet: Sheet1
Reagent/Resource	Reference or Source	Identifier or Catalog Number
Experimental Models
HCT116 CMV-OsTIR1	Riken Bioresource Research Center of Japan	RCB4662, RRID: CVCL_RJ11
Mouse: BALB/c male nude mice	Xiamen University Laboratory Animal Center	N/A
Recombinant DNA
RPS15A sgRNA-1 lentiCRISPR v2 plasmid	This manuscript	Addgene submission pending
RPS15A sgRNA-2 lentiCRISPR v2 plasmid	This manuscript	Addgene submission pending
RPS15A sgRNA-4 lentiCRISPR v2-Blast plasmid	This manuscript	Addgene submission pending
RPS15A sgRNA-5 lentiCRISPR v2-Blast plasmid	This manuscript	Addgene submission pending
RPS4X sgRNA-1 lentiCRISPR v2 plasmid	This manuscript	Addgene submission pending
RPS4X sgRNA-2 lentiCRISPR v2 plasmid	This manuscript	Addgene submission pending
RPS4X sgRNA-3 lentiCRISPR v2-Blast plasmid	This manuscript	Addgene submission pending
RPS4X sgRNA-4 lentiCRISPR v2-Blast plasmid	This manuscript	Addgene submission pending
eIF3a- pMK289 (mAID-mClover-NeoR) plasmid	This manuscript	Addgene submission pending
eIF3a- pMK293 (mAID-mCherry2-Hygro) plasmid	This manuscript	Addgene submission pending
eIF3b- pMK289 (mAID-mClover-NeoR) plasmid	This manuscript	Addgene submission pending
eIF3b- pMK293 (mAID-mCherry2-Hygro) plasmid	This manuscript	Addgene submission pending
eIF3e- pMK289 (mAID-mClover-NeoR) plasmid	This manuscript	Addgene submission pending
eIF3e- pMK293 (mAID-mCherry2-Hygro) plasmid	This manuscript	Addgene submission pending
eIF3f- pMK289 (mAID-mClover-NeoR) plasmid	This manuscript	Addgene submission pending
eIF3f- pMK293 (mAID-mCherry2-Hygro) plasmid	This manuscript	Addgene submission pending
eIF3k- pMK289 (mAID-mClover-NeoR) plasmid	This manuscript	Addgene submission pending
eIF3k- pMK293 (mAID-mCherry2-Hygro) plasmid	This manuscript	Addgene submission pending
pCDH-CMV-RPS15A-3xHA plasmid	This manuscript	Addgene submission pending
pCDH-CMV-RPS4X-3xHA plasmid	This manuscript	Addgene submission pending
Px459VQR	Addgene	Cat # 101715
lentiCRISPR v2-Blast plasmid	Addgene	Cat # 83480
lentiCRISPR v2 plasmid	Addgene	Cat # 52961
pMK289 (mAID-mClover-NeoR)	Addgene	Cat # pMK289
pMK293 (mAID-mCherry2-Hygro)	Addgene	Cat # pMK293
pMDLg/pRRE	Addgene	Cat # 12251
pRSV-Rev	Addgene	Cat # 12253
pVSV-G	Addgene	Cat # 138479
pMD2.G	Addgene	Cat # 12259
psPAX2	Addgene	Cat # 12260
pCDH-CMV-MCS-EF1-puro-3xFlag-3xHA	generously provided by L. Wen (Xiamen University)	N/A
Antibodies
Goat Anti-Rabbit IgG (WB 1:5,000)	Thermo Fisher	Cat # 31460; RRID: AB_228341
Goat anti-Mouse IgG (WB 1:5,000)	Thermo Fisher	Cat # 31430; RRID: AB_228307
Normal Rabbit IgG	Cell Signaling Technology	Cat # 2729; RRID: AB_1031062
Mouse Monoclonal anti-β-Actin (WB 1:2,000)	SIGMA-ALDRICH	Cat # A5441; RRID: AB_476744
Mouse Polyclonal anti-α-Tubulin (WB 1:2,000)	Santa Cruz Biotechnology	Cat # sc-398103; RRID: AB_476744
Mouse Monoclonal anti-mini AID-tag (WB 1:2,000)	MBL	Cat # M214-3; RRID: AB_2890014
Mouse Monoclonal Anti-HA tag (WB 1:2,000)	Abclonal	Cat # AE008; RRID: AB_2770404
Rabbit Polyclonal Anti-eIF3a (WB 1:2,000)	Novus	Cat # NBP1-18891; RRID: AB_1625664
Rabbit Polyclonal Anti- eIF3b (WB 1:2,000)	Bethyl	Cat # A301-761A; RRID: AB_1210995
Rabbit Polyclonal Anti- eIF3c (WB 1:2,000)	Bethyl	Cat # A300-377A; RRID: AB_2096755
Rabbit Polyclonal Anti- eIF3d (WB 1:2,000)	Bethyl	Cat # A301-758A; RRID: AB_1210970
Rabbit Polyclonal Anti- eIF3e (WB 1:2,000)	Bethyl	Cat # A302-985A; RRID: AB_10749034
Rabbit Polyclonal Anti- eIF3f (WB 1:2,000)	Bethyl	Cat # A303-005A; RRID: AB_10748371
Rabbit Polyclonal Anti- eIF3g (WB 1:2,000)	Bethyl	Cat # A301-757A; RRID: AB_1210991
Rabbit Polyclonal Anti- eIF3i (WB 1:2,000)	GeneTex	Cat # GTX120119; RRID: AB_11169154
Rabbit Polyclonal Anti- eIF3k (WB 1:2,000)	Novus	Cat # NB100-93304; RRID: AB_1236913
Rabbit Polyclonal Anti- eIF3l (WB 1:2,000)	Abcam	Cat # ab128629; RRID: AB_2863386
Rabbit Polyclonal Anti- RPL7 (WB 1:2,000)	Abcam	Cat # ab72550; RRID: AB_1270391
Rabbit Polyclonal Anti- RPS19 (WB 1:2,000)	Bethyl	Cat # A304-002A; RRID: AB_2620351
Rabbit Polyclonal Anti- RPS15A (WB 1:2,000)	Abclonal	Cat # A10241; RRID: AB_2757767
Rabbit Polyclonal Anti- RPS4X (WB 1:2,000)	Abclonal	Cat # A6730; RRID: AB_2767314
Rabbit Monoclonal Anti- mTOR (7C10) (WB 1:2,000)	Cell Signaling Technology	Cat # 2983;RRID: AB_2105622
Rabbit Monoclonal Anti- Phospho-mTOR (Ser2448) (D9C2) (WB 1:2,000)	Cell Signaling Technology	Cat # 5536; RRID: AB_10691552
Rabbit Polyclonal Anti- p70 S6 Kinase (49D7) (WB 1:2,000)	Cell Signaling Technology	Cat # 2708; RRID: AB_390722
Rabbit Polyclonal Anti- Phospho-p70 S6 Kinase (Thr389) (WB 1:2,000)	Cell Signaling Technology	Cat # 9234; RRID: AB_2269803
Rabbit Monoclonal Anti- ERK1/2 (WB 1:2,000)	Abclonal	Cat # A4782; RRID: AB_2863347
Rabbit Monoclonal Anti- Phospho-ERK1/2 (Thr389) (WB 1:2,000)	Abclonal	Cat # AP0974; RRID: AB_2863871
Rabbit Monoclonal Anti- Bip /GRP78 (WB 1:2,000)	Abclonal	Cat # A4908; RRID: AB_2863386
Oligonucleotides and sequence-based reagents
PCR primers or RT-qPCR primer	This study	Table EV1
Chemicals, enzymes and other reagents
DNAse I	NEB	Cat # M0303
Recombinant RNAsin	Promega	Cat # N2511
Pierce protease inhibitor cocktail	MedChem Express	Cat # HY-K0011
Trypsin Gold, MS Grade	Promega	Cat # V5280
Sure Beads™ Protein A Magnetic beads	BIO-RAD	Cat # 1614813
Cycloheximide	Cell Signaling Technology	Cat # 2112
Rapamycin	MCE	Cat # 53123-88-9
Tunicamycin	BBI	Cat # A611129
Tert-butyl hydroperoxide	MACKLIN	Cat # 75-91-2
BsmBI	New England Biolabs	Cat # R0580S
BbSI	New England Biolabs	Cat # R0539S
XbaI	New England Biolabs	Cat # R0145S
XhoI	New England Biolabs	Cat # R0146S
BamHI	New England Biolabs	Cat # R3136S
T4 Polynucleotide Kinase	New England Biolabs	Cat # M0201S
T4 DNA Ligase	New England Biolabs	Cat # M0202S
CIP	New England Biolabs	Cat # M0290S
Software
GraphPad Prism 8	GraphPad Software, Inc	https://www.graphpad.com/scientific-software/prism/
UV gradient profiling software	BIOCOMP	Version 7.73
FlowJo 7.6	FlowJo LLC	https://www.flowjo.com/solutions/flowjo/downloads
ZEN software	ZEISS Microscopy	https://portal.zeiss.com/download-center/softwares/mic
Image J	Schneider et al., 2012	https://imagej.en.softonic.com/
Java Treeview	Java Treeview--extensible visualization of microarray data - PubMed (nih.gov)	https://sourceforge.net/projects/jtreeview/files/
Metascape	Zhou et al., 2019	Metascape
Thermo Proteome Discoverer (PD 2.1.1.2.)	Thermo	Proteome Discoverer Software | Thermo Fisher Scientific - CN
CFU Scope	Medixgraph Inc.	http://www.cfu.ai/
R Studio	N/A	RStudio | Open source & professional software for data science teams - RStudio
Other
Thermo Scientific™ Multiskan™ FC	Thermo Scientific	Cat # 1410101
UV detector	BIO-RAD	ECONO UV MONITOR
Piston Gradient Fractionator	BIOCOMP	Cat # B152-002
Gradient master	BIOCOMP	#108
ChemiDoc™ imaging system	BIO-RAD	Cat # 733BR2378
ATTUNE NXT Flow Cytometer	Thermo Scientific	Cat # A29001
Caliper IVIS Lumina II instrument	Caliper	IVIS Lumina II
Q5® Site-Directed Mutagenesis Kit	New England Biolabs	Cat # E0554
Monarch® RNA Cleanup Columns	New England Biolabs	Cat # T2047L
SanPrep Column DNA Gel Extraction Kit	Sangon Biotech	Cat # B518131
EndoFree Mini Plasmid Kit II	TIANGEN	Cat # DP118-02
TransScript All-in-One First-Strand cDNA Synthesis SuperMix	Trans	Cat # AT341-01
TransStart Top Green qPCR SuperMix	Trans	Cat # AQ131-01
TRIzol LS reagent	Thermo Fisher	Cat # 10296010
7.5% PAGE Gel Fast Preparation Kit	EpiZyme	Cat # PG111
10% PAGE Gel Fast Preparation Kit	EpiZyme	Cat # PG112
12.5% PAGE Gel Fast Preparation Kit	EpiZyme	Cat # PG113
PAGE Sample Prep Kit	Thermo Fisher	Cat # BN2008
Native PAGE Gel	Thermo Fisher	Cat # BN1004BOX
BCA Protein Assay Kit	TIANGEN	Cat # R6628
