## Supplementary 3 for "eIF3 mRNA selectivity profiling reveals eIF3k as a cancer-relevant regulator of ribosome content"

### Sheet: Supplementary 3
_MEMBER_3e	_MEMBER_3f	_MEMBER_3k	_LogP_3e	_LogP_3f	_LogP_3k	GO	Description	_PATTERN_	_RANK_	CHILD_GO_3e	CHILD_GO_3f	CHILD_GO_3k
1	1	1	-24.3433	-27.6892	-10.389	GO:0008152	metabolic process	M111	3	GO:0006412 translation	GO:0002181 cytoplasmic translation	GO:0002181 cytoplasmic translation
1	1	1	-14.2867	-19.0382	-3.08893	GO:0051179	localization	M111	3	GO:1902600 proton transmembrane transport	GO:1902600 proton transmembrane transport	GO:0000054 ribosomal subunit export from nucleus
1	1	1	-8.23994	-10.0461	-4.29373	GO:0009987	cellular process	M111	3	GO:0007005 mitochondrion organization	GO:0032981 mitochondrial respiratory chain complex I assembly	GO:0042254 ribosome biogenesis
1	1	0	-5.4663	-4.37157	0	GO:0050789	regulation of biological process	M110	2	GO:0045454 cell redox homeostasis	GO:0045454 cell redox homeostasis
1	1	1	-4.53309	-4.62507	-3.08604	GO:0032502	developmental process	M111	3	GO:0021762 substantia nigra development	GO:0021762 substantia nigra development	GO:0021695 cerebellar cortex development
1	1	1	-4.032	-3.61829	-3.31837	GO:0048519	negative regulation of biological process	M111	3	GO:1904667 negative regulation of ubiquitin protein ligase activity	GO:1902992 negative regulation of amyloid precursor protein catabolic process	GO:1904667 negative regulation of ubiquitin protein ligase activity
1	1	0	-3.78192	-3.58624	0	GO:0050896	response to stimulus	M110	2	GO:1905897 regulation of response to endoplasmic reticulum stress	GO:1901654 response to ketone
1	1	1	-3.71985	-7.29636	-2.34411	GO:0023052	signaling	M111	3	GO:2001242 regulation of intrinsic apoptotic signaling pathway	GO:2001242 regulation of intrinsic apoptotic signaling pathway	GO:1901798 positive regulation of signal transduction by p53 class mediator
1	1	0	-3.40909	-3.77013	0	GO:0098754	detoxification	M110	2	GO:0098869 cellular oxidant detoxification	GO:0098869 cellular oxidant detoxification
1	1	1	-3.37707	-3.67649	-2.40012	GO:0065007	biological regulation	M111	3	GO:0051881 regulation of mitochondrial membrane potential	GO:0051098 regulation of binding	GO:1904666 regulation of ubiquitin protein ligase activity
1	1	0	-3.08785	-2.48958	0	GO:0016032	viral process	M110	2	GO:0044793 negative regulation by host of viral process	GO:0044829 positive regulation by host of viral genome replication
1	1	0	-3.08269	-4.03044	0	GO:0048518	positive regulation of biological process	M110	2	GO:0010822 positive regulation of mitochondrion organization	GO:0010942 positive regulation of cell death
1	1	0	-2.40706	-4.14676	0	GO:0044419	biological process involved in interspecies interaction between organisms	M110	2	GO:0031640 killing of cells of other organism	GO:0034341 response to interferon-gamma
0	1	0	0	-3.05387	0	GO:0022610	biological adhesion	M010	1		GO:0070527 platelet aggregation
0	1	0	0	-2.79302	0	GO:0040007	growth	M010	1		GO:0042246 tissue regeneration
0	1	0	0	-2.37313	0	GO:0002376	immune system process	M010	1		GO:0002863 positive regulation of inflammatory response to antigenic stimulus
0	1	0	0	-2.18715	0	GO:0032501	multicellular organismal process	M010	1		GO:0090257 regulation of muscle system process
0	1	0	0	-2.15036	0	GO:0040011	locomotion	M010	1		GO:0043535 regulation of blood vessel endothelial cell migration
