## Supplementary 6 for "eIF3 mRNA selectivity profiling reveals eIF3k as a cancer-relevant regulator of ribosome content"

### Sheet: Sheet1
Gene	Log2 FC_total	Log2 FC_poly	Log2(H/H)	FDR	Log2 DTE	FDR			P-SILAC	Log2(H/H)： Log2 fold changes (Heavy IAA/Heavy DMSO)
RPL11	#N/A	0.41789	1.37789	0.0452022	0.339904	0.603062			TE	Log2 DTE: Log2 [(polysomal mRNA IAA / total mRNA IAA) / (polysomal mRNA DMSO / total mRNA DMSO)]
RPL28	#N/A	0.50771	#N/A	#N/A	0.436282	0.552782			significant change in EdgeR	Log2 FC: Log2 fold changes of polysomal mRNA or total mRNA
RPL32	#N/A	0.290161	0.910386	0.193775	0.398356	0.512082				#N/A: no significant change,FDR>0.05
RPL7A	#N/A	0.488604	1.47461	0.0247895	0.724044	0.485013
RPS12	#N/A	0.494254	1.18849	0.0632522	0.73429	0.658504
RPS15	#N/A	0.378281	2.32414	0.00352343	0.263707	0.647175
RPS15A	#N/A	0.672806	0.449125	0.254702	0.71277	0.554089
RPS23	#N/A	0.408278	1.10892	0.133926	0.972328	0.628802
RPS26	#N/A	0.723306	0.710647	0.0517894	0.885234	0.668548
RPS27A	-0.469696	0.361912	0.297616	0.365809	0.781605	0.53403
RPS4X	#N/A	0.57944	0.900443	0.047064	0.823321	0.760007
RPS7	#N/A	0.341946	2.05977	0.0228934	0.31315	0.635144
