## Supplementary material for "eIF3 mRNA selectivity profiling reveals eIF3k as a cancer-relevant regulator of ribosome content": Table EV1

### Sheet: OligonucleotidesREAGENT or RESO
NAME	SEQUENCE	IDENTIFIER
RPS15A CRISPR/Cas9 Guide RNA1-F	CACCGAGAGTGCTACTCACCGGCG	N/A
RPS15A CRISPR/Cas9 Guide RNA1-R	AAACCGCCGGTGAGTAGCACTCTC	N/A
RPS15A CRISPR/Cas9 Guide RNA2-F	CACCGTTCCGCCATCTTTCCGCGC	N/A
RPS15A CRISPR/Cas9 Guide RNA2-R	AAACGCGCGGAAAGATGGCGGAAC	N/A
RPS15A CRISPR/Cas9 Guide RNA4-F	CACCGGATTGCAGGATGGCGCCGA	N/A
RPS15A CRISPR/Cas9 Guide RNA4-R	AAACTCGGCGCCATCCTGCAATCC	N/A
RPS15A CRISPR/Cas9 Guide RNA5-F	CACCGCATCCTGCAATCTAAGGTT	N/A
RPS15A CRISPR/Cas9 Guide RNA5-R	AAACAACCTTAGATTGCAGGATGC	N/A
RPS15A 5'UTR eIF3KO cell for PCR confirmation-F	TTTCCCTCACCCTCGTCCTTCTCCTAGGCGGT	N/A
RPS15A 5'UTR eIF3KO cell for PCR confirmation-R	CATGGCTCTCCTCTATGCCTGTCCAGGA	N/A
RPS4X CRISPR/Cas9 Guide RNA1-F	CACCGGGCGGAGCAGCTGAAAATC	N/A
RPS4X CRISPR/Cas9 Guide RNA1-R	AAACGATTTTCAGCTGCTCCGCCC	N/A
RPS4X CRISPR/Cas9 Guide RNA2-F	CACCGAGTCCCGGCGCGCCAGCAA	N/A
RPS4X CRISPR/Cas9 Guide RNA2-R	AAACTTGCTGGCGCGCCGGGACTC	N/A
RPS4X CRISPR/Cas9 Guide RNA3-F	CACCGTACGCGCACCGGAAGACGG	N/A
RPS4X CRISPR/Cas9 Guide RNA3-R	AAACCCGTCTTCCGGTGCGCGTAC	N/A
RPS4X CRISPR/Cas9 Guide RNA4-F	CACCGCTGCGTTAGGCAAGGAAAG	N/A
RPS4X CRISPR/Cas9 Guide RNA4-R	AAACCTTTCCTTGCCTAACGCAGC	N/A
RPS4X 5'UTR eIF3KO cell for PCR confirmation-F	ACTTCTGACCTCCCACCAGCAGATGGCAAG	N/A
RPS4X 5'UTR eIF3KO cell for PCR confirmation-R	CGTCCTAAGAGCTCGCTAACTAAACGGCT	N/A
eIF3a-mAID CRISPR/Cas9 Guide RNA1-F	CAC CGA AGA TGG ATG GAC CAC AGT A	N/A
eIF3a-mAID CRISPR/Cas9 Guide RNA1-R	AAA CTA CTG TGG TCC ATC CAT CTT C	N/A
eIF3a-mAID CRISPR/Cas9 Guide RNA2-F	CAC CGT GAG ACT GAT GAA GAT GGA T	N/A
eIF3a-mAID CRISPR/Cas9 Guide RNA2-R	AAA CAT CCA TCT TCA TCA GTC TCA C	N/A
eIF3b-mAID CRISPR/Cas9 Guide RNA1-F	CACCGACAGCAACGTGGACGACTG	N/A
eIF3b-mAID CRISPR/Cas9 Guide RNA1-R	AAACCAGTCGTCCACGTTGCTGTC	N/A
eIF3b-mAID CRISPR/Cas9 Guide RNA2-F	CACCGATCATTCCCCTCGGGAATCA	N/A
eIF3b-mAID CRISPR/Cas9 Guide RNA2-R	AAACTGATTCCCGAGGGGAATGATC	N/A
eIF3e-mAID CRISPR/Cas9 Guide RNA1-F	CACCGCCATCTTGCCAAAGAAAAG	N/A
eIF3e-mAID CRISPR/Cas9 Guide RNA1-R	AAACCTTTTCTTTGGCAAGATGGC	N/A
eIF3e-mAID CRISPR/Cas9 Guide RNA2-F	CACCGTACTCCGCCATCTTGCCAA	N/A
eIF3e-mAID CRISPR/Cas9 Guide RNA2-R	AAACTTGGCAAGATGGCGGAGTAC	N/A
eIF3f-mAID CRISPR/Cas9 Guide RNA1-F	CACCGACAGCAACGTGGACGACTG	N/A
eIF3f-mAID CRISPR/Cas9 Guide RNA1-R	AAACCAGTCGTCCACGTTGCTGTC	N/A
eIF3f-mAID CRISPR/Cas9 Guide RNA2-F	CACCGGCCAACCTCACACAGTCAC	N/A
eIF3f-mAID CRISPR/Cas9 Guide RNA2-R	AAACGTGACTGTGTGAGGTTGGCC	N/A
eIF3k-mAID CRISPR/Cas9 Guide RNA1-F	CACCGAAGTTACTGGGAGGAGGCCA	N/A
eIF3k-mAID CRISPR/Cas9 Guide RNA1-R	AAACTGGCCTCCTCCCAGTAACTTC	N/A
eIF3k-mAID CRISPR/Cas9 Guide RNA2-F	CACCGTGGGAGGAGGCCATGATGCT	N/A
eIF3k-mAID CRISPR/Cas9 Guide RNA2-R	AAACAGCATCATGGCCTCCTCCCAC	N/A
eIF3a mAID cell for PCR confirmation -F	TCAGTTATAAAATTTTCATTCAGCCAGAT	N/A
eIF3b mAID cell for PCR confirmation -F	TGCTTGAGTGCCTCTGTATGCTGT	N/A
eIF3e mAID cell for PCR confirmation -F	TGATACTGGCAGATGATAACTTACAT	N/A
eIF3f mAID cell for PCR confirmation -F	CCACTGAAGTCCAGGTTGGGAGGAA	N/A
eIF3k mAID cell for PCR confirmation -F	AGGTGGAGGTTGCAGTGAGCCAAGA	N/A
All mAID cell for PCR confirmation -R	GCCGGAGGTTTGGCTGGATCTTT	N/A
mAID mClover for PCR confirmation -R	CAAAATTTATACGTAATATGTTGTTTCCAAAATGTAAGTCACCC	N/A
mAID mCherry for PCR confirmation-R	GTCCTTCAGCTTCAGCCTCTGCTTGATCT	N/A
RPS15A-overexpression cell XbaI-F	TCT AGA ATG GTG CGC ATG AAT GTC C	N/A
RPS15A-overexpression cell XhoI-R	CTC GAG GAA AAA GAA TCC CAG GAT TTT CCC TCC TGT GTG TTT TCG TC	N/A
RPS4X-overexpression cell XbaI-F	TCT AGA ATG GCT CGT GGT CCC AAG AAG CAT CTG AA	N/A
RPS4X-overexpression cell XhoI-R	CTC GAG ACC ACT GCT CTG TTT GGC CGC CAG TCT TTT	N/A
SLC7A5-qPCR-F	TCATCGCAGTACATCGTGGC	N/A
SLC7A5-qPCR-R	TGAGCAGCAGCACGCAG	N/A
SLC7A1-qPCR-F	AAGCTCTCATTTAAGGTTCCCT	N/A
SLC7A1-qPCR-R	ATCCACACAGCAAACCGGA	N/A
SLC1A5-qPCR-F	TCCAGCCCTCGGGAGTAAATA	N/A
SLC1A5-qPCR-F	TCACCCTGGTTCCGGTGATA	N/A
SLC38A2-qPCR-F	ACAGACTGTCTATGCTGTGCC	N/A
SLC38A2-qPCR-R	TTCTACGGCTGCGGTCTTTC	N/A
PATZ1-qPCR-F	GGACCTATGGCAACAAAGAAGG	N/A
PATZ1-qPCR-R	ATGTCGCAGGAGAAAGAGCC	N/A
PTPRU-qPCR-F	CCAAGCTGGTCGAGGTGAAA	N/A
PTPRU-qPCR-R	AAGTGCGCACGACATACTCA	N/A
JUNB-qPCR-F	CCACCTCCCGTTTACACCAA	N/A
JUNB-qPCR-R	GAGGTAGCTGATGGTGGTCG	N/A
RPS15A-qPCR-F	CCATCCTGCAATCTAAGCCAC	N/A
RPS15A-qPCR-F	CACAGTGAGAAACCGGACGA	N/A
RPS4X-qPCR-F	TTTTTGTTATTGGCAAGGGCAAC	N/A
RPS4X-qPCR-R	TGTCACCCAGGGACCCATTTC	N/A
RPL7A-qPCR-F	AAGCTGGCCCACAAGTACAG	N/A
RPL7A-qPCR-R	ACGGTGTTAACTCCTGCTCG	N/A
HSPH1-qPCR-F	GCTGAGAGGCGATCTGTGTTA	N/A
HSPH1-qPCR-R	TCCGTAATTCAAAGCAACAGC	N/A
GAPDH-qPCR-F	ACATCGCTCAGACACCATG	N/A
GAPDH-qPCR-R	TGTAGTTGAGGTCAATGAAGGG	N/A
β-actin-qPCR-F	ATAGCACAGCCTGGATAGCAACGTAC	N/A
β-actin-qPCR-R	CACCTTCTACAATGAGCTGCGTGT	N/A
